# Antagonism and selective modulation of the human glucocorticoid receptor both reduce recruitment of p300/CBP and the Mediator complex

**DOI:** 10.1101/2023.05.15.540854

**Authors:** Laura Van Moortel, Annick Verhee, René Houtman, Diana Melchers, Louis Delhaye, Jonathan Thommis, Kris Gevaert, Sven Eyckerman, Karolien De Bosscher

**Affiliations:** VIB-UGent Center for Medical Biotechnology, 9052 Ghent, Belgium; Department of Biomolecular Medicine, Ghent University, 9052 Ghent, Belgium; Precision Medicine Lab, 5349 AB Oss, The Netherlands

## Abstract

Exogenous glucocorticoids are frequently used to treat inflammatory disorders and as adjuncts for treatment of solid cancers. However, their use is associated with severe side effects and therapy resistance. Novel glucocorticoid receptor (GR) ligands with a patient-validated reduced side effect profile have not yet reached the clinic. GR is a member of the nuclear receptor family of transcription factors and heavily relies on interactions with coregulator proteins for its transcriptional activity. To elucidate the role of the GR interactome in the differential transcriptional activity of GR following treatment with agonists, antagonists, or lead selective GR agonists and modulators (SEGRAMs), we generated comprehensive interactome maps by high-confidence proximity proteomics in lung epithelial carcinoma cells. We found that the GR antagonist RU486 and the SEGRAM Dagrocorat both reduced GR interaction with CREB-binding protein (CBP)/p300 and the Mediator complex when compared to the full GR agonist Dexamethasone. Our data offer new insights into the role of differential coregulator recruitment in shaping ligand-specific GR-mediated transcriptional responses.

**In Brief:** Glucocorticoids are commonly prescribed for the treatment of inflammatory disorders but are associated with severe side effects. Novel glucocorticoid receptor (GR) ligands with strong anti-inflammatory effects but reduced side effects are still sought after. Despite decades-long GR research, there is still an incomplete understanding of the molecular mechanisms driving context-specific GR activity. Using proximity labeling proteomics, we identified CREB-binding protein (CBP), p300 and the Mediator complex as potential crucial GR coregulators driving ligand-induced changes in GR’s transcriptional activity.

**Highlights:**

- Glucocorticoids (GCs), potent anti-inflammatory agents, can elicit side effects
- More selective GCs, causing less side effects, are currently still unavailable
- Lack of fundamental insights on context-specific actions of the GC receptor (GR)
- We mapped ligand-specific GR interactomes using proximity labeling proteomics
- p300/CBP and Mediator undergo ligand-dependent changes in interaction with GR
