## Supplementary Table 3 for "Antagonism and selective modulation of the human glucocorticoid receptor both reduce recruitment of p300/CBP and the Mediator complex"

### Sheet: Sheet1
source	term_name	term_id	adjusted_p_value	negative_log10_of_adjusted_p_value	term_size	query_size	intersection_size	effective_domain_size	intersections
CORUM	BRM-SIN3A complex	CORUM:714	2.00235e-18	17.6985	15	12	9	3385	ARID1A,SMARCA2,SMARCB1,SMARCC1,SMARCC2,SMARCD1,SMARCD2,SMARCD3,SMARCE1
CORUM	BRM-associated complex	CORUM:808	1.52402e-17	16.817	10	12	8	3385	ARID1A,SMARCA2,SMARCB1,SMARCC1,SMARCC2,SMARCD1,SMARCD2,SMARCE1
CORUM	BRM-SIN3A-HDAC complex	CORUM:806	1.67289e-16	15.7765	12	12	8	3385	ARID1A,SMARCA2,SMARCB1,SMARCC1,SMARCC2,SMARCD1,SMARCD2,SMARCE1
CORUM	BAF complex	CORUM:189	4.34493e-16	15.362	13	12	8	3385	ARID1A,ARID1B,SMARCA2,SMARCB1,SMARCC1,SMARCC2,SMARCD1,SMARCE1
CORUM	BRG1-SIN3A complex	CORUM:713	1.01275e-15	14.9945	14	12	8	3385	ARID1A,SMARCB1,SMARCC1,SMARCC2,SMARCD1,SMARCD2,SMARCD3,SMARCE1
CORUM	BAF complex	CORUM:1251	1.83193e-15	14.7371	8	12	7	3385	ARID1A,SMARCA2,SMARCB1,SMARCC1,SMARCC2,SMARCD1,SMARCE1
CORUM	BAF complex	CORUM:564	1.83193e-15	14.7371	8	12	7	3385	ARID1A,SMARCA2,SMARCB1,SMARCC1,SMARCC2,SMARCD1,SMARCE1
CORUM	BAF complex	CORUM:555	8.23302e-15	14.0844	9	12	7	3385	ARID1A,SMARCB1,SMARCC1,SMARCC2,SMARCD1,SMARCD2,SMARCE1
CORUM	Brm-associated complex	CORUM:711	8.23302e-15	14.0844	9	12	7	3385	ARID1A,SMARCA2,SMARCB1,SMARCC1,SMARCC2,SMARCD1,SMARCE1
CORUM	BAF complex	CORUM:1237	8.23302e-15	14.0844	9	12	7	3385	ARID1A,SMARCA2,SMARCB1,SMARCC1,SMARCC2,SMARCD1,SMARCE1
CORUM	EBAFb complex	CORUM:1239	2.74078e-14	13.5621	10	12	7	3385	ARID1B,SMARCB1,SMARCC1,SMARCC2,SMARCD1,SMARCD2,SMARCE1
CORUM	SWI-SNF chromatin remodeling-related-BRCA1 complex	CORUM:238	2.74078e-14	13.5621	10	12	7	3385	ARID1A,SMARCA2,SMARCB1,SMARCC1,SMARCC2,SMARCD2,SMARCE1
CORUM	EBAFa complex	CORUM:1252	2.74078e-14	13.5621	10	12	7	3385	ARID1A,SMARCB1,SMARCC1,SMARCC2,SMARCD1,SMARCD2,SMARCE1
CORUM	WINAC complex	CORUM:1230	3.9041e-13	12.4085	13	12	7	3385	ARID1A,SMARCA2,SMARCB1,SMARCC1,SMARCC2,SMARCD1,SMARCE1
CORUM	Brg1-associated complex I	CORUM:710	1.07973e-11	10.9667	9	12	6	3385	ARID1A,SMARCB1,SMARCC1,SMARCC2,SMARCD1,SMARCE1
CORUM	BAF complex	CORUM:566	1.07973e-11	10.9667	9	12	6	3385	ARID1A,SMARCB1,SMARCC1,SMARCC2,SMARCD1,SMARCE1
CORUM	BRG1-associated complex	CORUM:807	1.07973e-11	10.9667	9	12	6	3385	ARID1A,SMARCB1,SMARCC1,SMARCC2,SMARCD1,SMARCE1
CORUM	LARC complex (LCR-associated remodeling complex)	CORUM:778	1.13749e-11	10.9441	19	12	7	3385	ARID1A,DPF2,SMARCB1,SMARCC1,SMARCC2,SMARCD2,SMARCE1
CORUM	NUMAC complex (nucleosomal methylation activator complex)	CORUM:86	2.69521e-11	10.5694	10	12	6	3385	ARID1A,SMARCB1,SMARCC1,SMARCC2,SMARCD1,SMARCE1
CORUM	PBAF complex (Polybromo- and BAF containing complex)	CORUM:554	2.69521e-11	10.5694	10	12	6	3385	SMARCB1,SMARCC1,SMARCC2,SMARCD1,SMARCD2,SMARCE1
CORUM	BRG1-SIN3A-HDAC containing SWI/SNF remodeling complex I	CORUM:803	5.92042e-11	10.2276	11	12	6	3385	ARID1A,SMARCB1,SMARCC1,SMARCC2,SMARCD1,SMARCE1
CORUM	BRD7-SWIâ€“SNF complex	CORUM:7372	5.92042e-11	10.2276	11	12	6	3385	ARID1A,SMARCA2,SMARCC1,SMARCC2,SMARCD1,SMARCE1
CORUM	RNA polymerase II complex, chromatin structure modifying	CORUM:3065	3.47356e-09	8.45922	8	12	5	3385	SMARCB1,SMARCC1,SMARCC2,SMARCD1,SMARCE1
CORUM	PBAF complex (Polybromo- and BAF containing complex)	CORUM:1238	7.80202e-09	8.10779	9	12	5	3385	SMARCB1,SMARCC1,SMARCC2,SMARCD1,SMARCE1
CORUM	PBAF complex (Polybromo- and BAF containing complex)	CORUM:556	7.80202e-09	8.10779	9	12	5	3385	SMARCB1,SMARCC1,SMARCC2,SMARCD1,SMARCE1
CORUM	PBAF complex (Polybromo- and BAF containing complex)	CORUM:565	7.80202e-09	8.10779	9	12	5	3385	SMARCB1,SMARCC1,SMARCC2,SMARCD1,SMARCE1
CORUM	PBAF complex (Polybromo- and BAF containing complex)	CORUM:149	1.55771e-08	7.80751	10	12	5	3385	SMARCB1,SMARCC1,SMARCC2,SMARCD1,SMARCE1
CORUM	RNA polymerase II complex, chromatin structure modifying	CORUM:3064	7.91427e-08	7.10159	13	12	5	3385	SMARCA2,SMARCB1,SMARCC1,SMARCC2,SMARCD1
CORUM	SIN3-ING1b complex II	CORUM:739	2.67215e-07	6.57314	16	12	5	3385	ARID1A,SMARCB1,SMARCC1,SMARCC2,SMARCD1
CORUM	p300-CBP-p270-SWI/SNF complex	CORUM:570	9.17049e-07	6.03761	7	12	4	3385	ARID1A,SMARCB1,SMARCC1,SMARCC2
CORUM	Brg1-associated complex II	CORUM:3063	9.17049e-07	6.03761	7	12	4	3385	ARID1A,SMARCB1,SMARCC1,SMARCC2
CORUM	Brg1-based SWI/SNF complex	CORUM:2852	3.95291e-05	4.40308	4	12	3	3385	SMARCB1,SMARCC1,SMARCC2
CORUM	RNA polymerase II complex, (CDK8 complex), chromatin structure modifying	CORUM:3067	0.000343812	3.46368	7	12	3	3385	SMARCB1,SMARCC1,SMARCC2
CORUM	ALL-1 supercomplex	CORUM:1257	0.000515502	3.28777	28	12	4	3385	SMARCA2,SMARCB1,SMARCC1,SMARCC2
CORUM	RSmad complex	CORUM:2829	0.00117174	2.93117	10	12	3	3385	ARID1B,SMARCC1,SMARCC2
CORUM	NCOR1 complex	CORUM:1413	0.00117174	2.93117	10	12	3	3385	SMARCB1,SMARCC1,SMARCC2
CORUM	Emerin complex 32	CORUM:5614	0.0109111	1.96213	20	12	3	3385	SMARCB1,SMARCC1,SMARCC2
CORUM	RNA polymerase II complex (RPB1, RAP74, CDK8, CYCC, SRB7, BAF190, BAF47), chromatin structure modifying	CORUM:3060	0.0333009	1.47754	5	12	2	3385	SMARCA2,SMARCB1
CORUM	SWI/SNF-related chromatin-remodeling complex	CORUM:5184	0.0333009	1.47754	5	12	2	3385	SMARCA2,SMARCE1
