## Supplementary Table 4 for "Antagonism and selective modulation of the human glucocorticoid receptor both reduce recruitment of p300/CBP and the Mediator complex"

### Sheet: Sheet1
source	term_name	term_id	adjusted_p_value	negative_log10_of_adjusted_p_value	term_size	query_size	intersection_size	effective_domain_size	intersections
CORUM	Mediator complex	CORUM:230	1.45232e-25	24.8379	31	86	21	3385	MED1,MED10,MED11,MED12,MED13,MED13L,MED14,MED15,MED16,MED17,MED18,MED21,MED22,MED23,MED24,MED27,MED30,MED31,MED4,MED6,MED8
CORUM	Mediator complex	CORUM:5450	1.56526e-25	24.8054	27	86	20	3385	MED1,MED10,MED11,MED13,MED13L,MED14,MED15,MED16,MED17,MED18,MED21,MED22,MED23,MED24,MED27,MED30,MED31,MED4,MED6,MED8
CORUM	TRAP complex	CORUM:535	1.65538e-18	17.7811	14	86	13	3385	MED1,MED10,MED12,MED13,MED14,MED16,MED17,MED21,MED24,MED27,MED31,MED4,MED6
CORUM	BRM-SIN3A complex	CORUM:714	1.21657e-17	16.9149	15	86	13	3385	ACTL6A,ARID1A,HDAC1,HDAC2,SIN3A,SMARCA2,SMARCB1,SMARCC1,SMARCC2,SMARCD1,SMARCD2,SMARCD3,SMARCE1
CORUM	LARC complex (LCR-associated remodeling complex)	CORUM:778	2.89822e-15	14.5379	19	86	13	3385	ACTL6A,ARID1A,CHD4,DPF2,GATAD2B,HDAC1,HDAC2,MBD3,SMARCB1,SMARCC1,SMARCC2,SMARCD2,SMARCE1
CORUM	BRM-SIN3A-HDAC complex	CORUM:806	2.90869e-15	14.5363	12	86	11	3385	ACTL6A,ARID1A,HDAC2,SIN3A,SMARCA2,SMARCB1,SMARCC1,SMARCC2,SMARCD1,SMARCD2,SMARCE1
CORUM	SMCC complex	CORUM:301	9.22348e-15	14.0351	16	86	12	3385	MED1,MED10,MED12,MED13,MED14,MED16,MED17,MED21,MED24,MED27,MED31,MED6
CORUM	SMCC complex	CORUM:547	1.85212e-14	13.7323	13	86	11	3385	MED1,MED12,MED13,MED14,MED16,MED17,MED21,MED24,MED27,MED4,MED6
CORUM	ESR2-TRAP/Mediator coactivator complex	CORUM:7582	3.07244e-14	13.5125	17	86	12	3385	EP300,MED1,MED10,MED12,MED13,MED14,MED16,MED17,MED21,MED23,MED24,MED6
CORUM	ESR1-TRAP/Mediator coactivator-complex	CORUM:7581	3.07244e-14	13.5125	17	86	12	3385	EP300,MED1,MED10,MED12,MED13,MED14,MED16,MED17,MED21,MED23,MED24,MED6
CORUM	BRG1-SIN3A complex	CORUM:713	8.46706e-14	13.0723	14	86	11	3385	ACTL6A,ARID1A,HDAC2,SIN3A,SMARCB1,SMARCC1,SMARCC2,SMARCD1,SMARCD2,SMARCD3,SMARCE1
CORUM	ARC complex	CORUM:232	3.11042e-13	12.5072	15	86	11	3385	MED1,MED12,MED13,MED14,MED15,MED17,MED23,MED24,MED4,MED6,MED8
CORUM	ARC-L complex	CORUM:287	2.95346e-12	11.5297	13	86	10	3385	MED1,MED12,MED13,MED14,MED15,MED17,MED21,MED23,MED24,MED6
CORUM	DRIP complex	CORUM:548	2.95346e-12	11.5297	13	86	10	3385	MED1,MED12,MED13,MED14,MED16,MED17,MED23,MED24,MED4,MED6
CORUM	DRIP complex	CORUM:549	2.95346e-12	11.5297	13	86	10	3385	MED1,MED12,MED13,MED14,MED16,MED17,MED23,MED24,MED4,MED6
CORUM	BRM-associated complex	CORUM:808	4.71869e-12	11.3262	10	86	9	3385	ACTL6A,ARID1A,SMARCA2,SMARCB1,SMARCC1,SMARCC2,SMARCD1,SMARCD2,SMARCE1
CORUM	CRSP-Mediator 2 complex	CORUM:910	4.71869e-12	11.3262	10	86	9	3385	MED14,MED15,MED16,MED17,MED18,MED23,MED24,MED4,MED6
CORUM	ARC complex	CORUM:288	1.01254e-11	10.9946	14	86	10	3385	MED1,MED12,MED13,MED14,MED15,MED17,MED21,MED23,MED24,MED6
CORUM	BAF complex	CORUM:564	2.08576e-11	10.6807	8	86	8	3385	ACTL6A,ARID1A,SMARCA2,SMARCB1,SMARCC1,SMARCC2,SMARCD1,SMARCE1
CORUM	BAF complex	CORUM:1251	2.08576e-11	10.6807	8	86	8	3385	ACTL6A,ARID1A,SMARCA2,SMARCB1,SMARCC1,SMARCC2,SMARCD1,SMARCE1
CORUM	BRG1-SIN3A-HDAC containing SWI/SNF remodeling complex I	CORUM:803	2.542e-11	10.5948	11	86	9	3385	ACTL6A,ARID1A,HDAC2,SIN3A,SMARCB1,SMARCC1,SMARCC2,SMARCD1,SMARCE1
CORUM	TFTC-type histone acetyl transferase complex	CORUM:441	2.542e-11	10.5948	11	86	9	3385	MED1,MED12,MED13,MED14,MED16,MED17,MED23,MED24,TRRAP
CORUM	PC2 complex	CORUM:300	9.95926e-11	10.0018	12	86	9	3385	MED10,MED14,MED16,MED17,MED21,MED24,MED27,MED31,MED6
CORUM	UTX-MLL2/3 complex	CORUM:3075	9.95926e-11	10.0018	12	86	9	3385	ASH2L,KDM6A,KMT2C,KMT2D,NCOA6,PAXIP1,RBBP5,WDR5,ZNF281
CORUM	MLL3 complex	CORUM:6461	1.83865e-10	9.7355	9	86	8	3385	ASH2L,DPY30,KDM6A,KMT2C,NCOA6,PAXIP1,RBBP5,WDR5
CORUM	BAF complex	CORUM:1237	1.83865e-10	9.7355	9	86	8	3385	ACTL6A,ARID1A,SMARCA2,SMARCB1,SMARCC1,SMARCC2,SMARCD1,SMARCE1
CORUM	BAF complex	CORUM:555	1.83865e-10	9.7355	9	86	8	3385	ACTL6A,ARID1A,SMARCB1,SMARCC1,SMARCC2,SMARCD1,SMARCD2,SMARCE1
CORUM	MLL4 complex	CORUM:6467	1.83865e-10	9.7355	9	86	8	3385	ASH2L,DPY30,KDM6A,KMT2D,NCOA6,PAXIP1,RBBP5,WDR5
CORUM	Brm-associated complex	CORUM:711	1.83865e-10	9.7355	9	86	8	3385	ACTL6A,ARID1A,SMARCA2,SMARCB1,SMARCC1,SMARCC2,SMARCD1,SMARCE1
CORUM	BAF complex	CORUM:189	3.17031e-10	9.4989	13	86	9	3385	ACTL6A,ARID1A,ARID1B,SMARCA2,SMARCB1,SMARCC1,SMARCC2,SMARCD1,SMARCE1
CORUM	ARC92-Mediator complex	CORUM:909	3.17031e-10	9.4989	13	86	9	3385	MED1,MED12,MED13,MED14,MED15,MED16,MED17,MED23,MED6
CORUM	PTIP-HMT complex	CORUM:5195	9.00449e-10	9.04554	10	86	8	3385	ASH2L,DPY30,KDM6A,KMT2C,NCOA6,PAXIP1,RBBP5,WDR5
CORUM	SWI-SNF chromatin remodeling-related-BRCA1 complex	CORUM:238	9.00449e-10	9.04554	10	86	8	3385	ACTL6A,ARID1A,SMARCA2,SMARCB1,SMARCC1,SMARCC2,SMARCD2,SMARCE1
CORUM	PBAF complex (Polybromo- and BAF containing complex)	CORUM:554	9.00449e-10	9.04554	10	86	8	3385	ACTL6A,ARID2,SMARCB1,SMARCC1,SMARCC2,SMARCD1,SMARCD2,SMARCE1
CORUM	EBAFa complex	CORUM:1252	9.00449e-10	9.04554	10	86	8	3385	ACTL6A,ARID1A,SMARCB1,SMARCC1,SMARCC2,SMARCD1,SMARCD2,SMARCE1
CORUM	EBAFb complex	CORUM:1239	9.00449e-10	9.04554	10	86	8	3385	ACTL6A,ARID1B,SMARCB1,SMARCC1,SMARCC2,SMARCD1,SMARCD2,SMARCE1
CORUM	CRSP complex	CORUM:284	3.23386e-09	8.49028	11	86	8	3385	MED1,MED14,MED15,MED17,MED21,MED23,MED24,MED6
CORUM	BRD7-SWIâ€“SNF complex	CORUM:7372	3.23386e-09	8.49028	11	86	8	3385	ACTL6A,ARID1A,BRD7,SMARCA2,SMARCC1,SMARCC2,SMARCD1,SMARCE1
CORUM	ALL-1 supercomplex	CORUM:1257	3.74306e-09	8.42677	28	86	11	3385	HDAC1,HDAC2,MBD3,RBBP5,SIN3A,SMARCA2,SMARCB1,SMARCC1,SMARCC2,TAF6,WDR5
CORUM	SIN3-ING1b complex II	CORUM:739	4.7664e-09	8.32181	16	86	9	3385	ACTL6A,ARID1A,HDAC1,HDAC2,SIN3A,SMARCB1,SMARCC1,SMARCC2,SMARCD1
CORUM	RNA polymerase II complex, chromatin structure modifying	CORUM:3065	6.98889e-09	8.15559	8	86	7	3385	ACTL6A,MED21,SMARCB1,SMARCC1,SMARCC2,SMARCD1,SMARCE1
CORUM	WINAC complex	CORUM:1230	2.4199e-08	7.6162	13	86	8	3385	ACTL6A,ARID1A,SMARCA2,SMARCB1,SMARCC1,SMARCC2,SMARCD1,SMARCE1
CORUM	PBAF complex (Polybromo- and BAF containing complex)	CORUM:556	3.08065e-08	7.51136	9	86	7	3385	ACTL6A,ARID2,SMARCB1,SMARCC1,SMARCC2,SMARCD1,SMARCE1
CORUM	PBAF complex (Polybromo- and BAF containing complex)	CORUM:565	3.08065e-08	7.51136	9	86	7	3385	ACTL6A,ARID2,SMARCB1,SMARCC1,SMARCC2,SMARCD1,SMARCE1
CORUM	BAF complex	CORUM:566	3.08065e-08	7.51136	9	86	7	3385	ACTL6A,ARID1A,SMARCB1,SMARCC1,SMARCC2,SMARCD1,SMARCE1
CORUM	Brg1-associated complex I	CORUM:710	3.08065e-08	7.51136	9	86	7	3385	ACTL6A,ARID1A,SMARCB1,SMARCC1,SMARCC2,SMARCD1,SMARCE1
CORUM	PBAF complex (Polybromo- and BAF containing complex)	CORUM:1238	3.08065e-08	7.51136	9	86	7	3385	ACTL6A,ARID2,SMARCB1,SMARCC1,SMARCC2,SMARCD1,SMARCE1
CORUM	BRG1-associated complex	CORUM:807	3.08065e-08	7.51136	9	86	7	3385	ACTL6A,ARID1A,SMARCB1,SMARCC1,SMARCC2,SMARCD1,SMARCE1
CORUM	Emerin complex 32	CORUM:5614	6.44055e-08	7.19108	20	86	9	3385	CHD4,DPY30,HDAC1,HDAC3,MED4,SMARCB1,SMARCC1,SMARCC2,TBL1XR1
CORUM	TRAP-SMCC mediator complex	CORUM:867	1.00587e-07	6.99746	10	86	7	3385	MED1,MED11,MED17,MED18,MED22,MED4,MED8
CORUM	PBAF complex (Polybromo- and BAF containing complex)	CORUM:149	1.00587e-07	6.99746	10	86	7	3385	ACTL6A,ARID2,SMARCB1,SMARCC1,SMARCC2,SMARCD1,SMARCE1
CORUM	NCOR2 complex	CORUM:1505	2.58339e-07	6.58781	7	86	6	3385	HDAC1,HDAC2,HDAC3,NCOR1,NCOR2,SIN3A
CORUM	TRAP complex	CORUM:66	2.58339e-07	6.58781	7	86	6	3385	MED1,MED12,MED14,MED16,MED17,MED24
CORUM	p300-CBP-p270-SWI/SNF complex	CORUM:570	2.58339e-07	6.58781	7	86	6	3385	ARID1A,CREBBP,EP300,SMARCB1,SMARCC1,SMARCC2
CORUM	SMCC complex	CORUM:228	2.58339e-07	6.58781	7	86	6	3385	MED1,MED14,MED21,MED24,MED31,MED6
CORUM	CRSP complex	CORUM:217	1.01239e-06	5.99465	8	86	6	3385	MED1,MED14,MED17,MED23,MED24,MED27
CORUM	CRSP complex	CORUM:218	1.01239e-06	5.99465	8	86	6	3385	MED1,MED14,MED17,MED23,MED24,MED27
CORUM	BRD4 complex	CORUM:2600	1.01239e-06	5.99465	8	86	6	3385	BRD4,MED1,MED12,MED14,MED17,MED24
CORUM	RSmad complex	CORUM:2829	7.28801e-06	5.13739	10	86	6	3385	ARID1B,CREBBP,NCOA3,SMARCC1,SMARCC2,TRIM33
CORUM	NUMAC complex (nucleosomal methylation activator complex)	CORUM:86	7.28801e-06	5.13739	10	86	6	3385	ARID1A,SMARCB1,SMARCC1,SMARCC2,SMARCD1,SMARCE1
CORUM	NAT complex	CORUM:229	9.24311e-06	5.03418	6	86	5	3385	MED10,MED14,MED21,MED23,MED6
CORUM	ASCOM complex	CORUM:1400	3.1705e-05	4.49887	7	86	5	3385	ASH2L,KMT2C,KMT2D,NCOA6,RBBP5
CORUM	Brg1-associated complex II	CORUM:3063	3.1705e-05	4.49887	7	86	5	3385	ACTL6A,ARID1A,SMARCB1,SMARCC1,SMARCC2
CORUM	RNA polymerase II complex, chromatin structure modifying	CORUM:3064	5.6004e-05	4.25178	13	86	6	3385	MED21,SMARCA2,SMARCB1,SMARCC1,SMARCC2,SMARCD1
CORUM	Brg1-based SWI/SNF complex	CORUM:2852	6.48125e-05	4.18834	4	86	4	3385	ACTL6A,SMARCB1,SMARCC1,SMARCC2
CORUM	WRAD complex (WDR5, RBBP5, ASH2L, DPY30)	CORUM:6849	6.48125e-05	4.18834	4	86	4	3385	ASH2L,DPY30,RBBP5,WDR5
CORUM	WDR5-ASH2L-RBBP5-MLL2 complex	CORUM:1399	6.48125e-05	4.18834	4	86	4	3385	ASH2L,KMT2D,RBBP5,WDR5
CORUM	MTA2 complex	CORUM:888	8.28594e-05	4.08166	8	86	5	3385	CHD4,HDAC1,HDAC2,MBD3,SIN3A
CORUM	NuA4/Tip60 HAT complex	CORUM:2857	9.60206e-05	4.01764	14	86	6	3385	ACTL6A,DMAP1,EP400,KAT5,TRRAP,YEATS4
CORUM	NuA4/Tip60-HAT complex	CORUM:528	0.000156791	3.80468	15	86	6	3385	ACTL6A,DMAP1,EP400,KAT5,TRRAP,YEATS4
CORUM	NuA4/Tip60-HAT complex A	CORUM:798	0.000156791	3.80468	15	86	6	3385	ACTL6A,DMAP1,EP400,KAT5,TRRAP,YEATS4
CORUM	MeCP1 complex	CORUM:685	0.000182714	3.73823	9	86	5	3385	CHD4,GATAD2B,HDAC1,HDAC2,MBD3
CORUM	MeCP1 complex	CORUM:659	0.000182714	3.73823	9	86	5	3385	CHD4,GATAD2B,HDAC1,HDAC2,MBD3
CORUM	NuA4/Tip60-HAT complex	CORUM:529	0.000245784	3.60945	16	86	6	3385	ACTL6A,DMAP1,EP400,KAT5,TRRAP,YEATS4
CORUM	MWRAD complex (MLL1, WDR5, RBBP5, ASH2L, DPY30)	CORUM:6851	0.000317775	3.49788	5	86	4	3385	ASH2L,DPY30,RBBP5,WDR5
CORUM	PITX2-MLL4-ASH2L-RBBP5-PTIP complex	CORUM:6340	0.000317775	3.49788	5	86	4	3385	ASH2L,KMT2D,PAXIP1,RBBP5
CORUM	SWI/SNF-related chromatin-remodeling complex	CORUM:5184	0.000317775	3.49788	5	86	4	3385	HDAC1,SIN3A,SMARCA2,SMARCE1
CORUM	NCOR1 complex	CORUM:1413	0.000358141	3.44595	10	86	5	3385	HDAC3,NCOR1,SMARCB1,SMARCC1,SMARCC2
CORUM	MLL2 complex	CORUM:6460	0.000358141	3.44595	10	86	5	3385	ASH2L,DPY30,KMT2D,RBBP5,WDR5
CORUM	NuA4/Tip60 HAT complex	CORUM:2856	0.000358141	3.44595	10	86	5	3385	ACTL6A,DMAP1,EP400,KAT5,TRRAP
CORUM	NCOR-SIN3-HDAC-HESX1 complex	CORUM:3167	0.000934839	3.02926	6	86	4	3385	HDAC1,HDAC2,NCOR2,SIN3A
CORUM	Mi2/NuRD complex	CORUM:61	0.00213902	2.66979	7	86	4	3385	CHD4,HDAC1,HDAC2,MBD3
CORUM	Menin-associated histone methyltransferase complex	CORUM:1254	0.00213902	2.66979	7	86	4	3385	ASH2L,DPY30,RBBP5,WDR5
CORUM	RNA polymerase II complex, (CDK8 complex), chromatin structure modifying	CORUM:3067	0.00213902	2.66979	7	86	4	3385	MED21,SMARCB1,SMARCC1,SMARCC2
CORUM	SKI-NCOR1-SIN3A-HDAC1 complex	CORUM:3044	0.00264091	2.57825	3	86	3	3385	HDAC1,NCOR1,SIN3A
CORUM	NCOR-SIN3-HDAC1 complex	CORUM:747	0.00264091	2.57825	3	86	3	3385	HDAC1,NCOR2,SIN3A
CORUM	WRA complex (WDR5, RBBP5, ASH2L)	CORUM:6850	0.00264091	2.57825	3	86	3	3385	ASH2L,RBBP5,WDR5
CORUM	CBF1-HDAC1-SMRT complex	CORUM:3156	0.00264091	2.57825	3	86	3	3385	HDAC1,NCOR2,RBPJ
CORUM	p300-CBP-p270 complex	CORUM:571	0.00264091	2.57825	3	86	3	3385	ARID1A,CREBBP,EP300
CORUM	Mediator complex 2	CORUM:900	0.00264091	2.57825	3	86	3	3385	MED14,MED23,MED6
CORUM	mSin3A-HDAC1-HDAC2 complex	CORUM:3053	0.00264091	2.57825	3	86	3	3385	HDAC1,HDAC2,SIN3A
CORUM	SMRT-SKIP-CBF1 complex	CORUM:2911	0.00264091	2.57825	3	86	3	3385	NCOR2,RBPJ,SNW1
CORUM	HDAC3-H1.3-SMRT-N-Cor complex	CORUM:7480	0.00264091	2.57825	3	86	3	3385	HDAC3,NCOR1,NCOR2
CORUM	MLL1 complex	CORUM:6462	0.00419517	2.37725	8	86	4	3385	ASH2L,DPY30,RBBP5,WDR5
CORUM	NuA4/Tip60-HAT complex B	CORUM:787	0.00419517	2.37725	8	86	4	3385	ACTL6A,DMAP1,KAT5,TRRAP
CORUM	MeCP1 complex	CORUM:62	0.00419517	2.37725	8	86	4	3385	CHD4,HDAC1,HDAC2,MBD3
CORUM	NuRD.1 complex	CORUM:587	0.00419517	2.37725	8	86	4	3385	CHD4,HDAC1,HDAC2,MBD3
CORUM	TFTC complex (TATA-binding protein-free TAF-II-containing complex)	CORUM:462	0.00550182	2.25949	16	86	5	3385	TAF4,TAF5L,TAF6,TAF6L,TRRAP
CORUM	TFTC complex (TATA-binding protein-free TAF-II-containing complex)	CORUM:456	0.00550182	2.25949	16	86	5	3385	TAF4,TAF5L,TAF6,TAF6L,TRRAP
CORUM	TFTC complex (TATA-binding protein-free TAF-II-containing complex)	CORUM:455	0.00550182	2.25949	16	86	5	3385	TAF4,TAF5L,TAF6,TAF6L,TRRAP
CORUM	TFTC complex (TATA-binding protein-free TAF-II-containing complex)	CORUM:445	0.00550182	2.25949	16	86	5	3385	TAF4,TAF5L,TAF6,TAF6L,TRRAP
CORUM	HCF-1 complex	CORUM:2721	0.00550182	2.25949	16	86	5	3385	ASH2L,HDAC1,HDAC2,SIN3A,WDR5
CORUM	TFTC complex (TATA-binding protein-free TAF-II-containing complex)	CORUM:513	0.00763918	2.11695	17	86	5	3385	TAF4,TAF5L,TAF6,TAF6L,TRRAP
CORUM	TFTC complex (TATA-binding protein-free TAF-II-containing complex)	CORUM:470	0.00763918	2.11695	17	86	5	3385	TAF4,TAF5L,TAF6,TAF6L,TRRAP
CORUM	MeCP2-SIN3A-HDAC complex	CORUM:749	0.0103692	1.98425	4	86	3	3385	HDAC1,HDAC2,SIN3A
CORUM	Mediator complex 1	CORUM:898	0.0103692	1.98425	4	86	3	3385	MED14,MED23,MED6
CORUM	DNTTIP1-ZNF541-HDAC1-HDAC2 complex	CORUM:6421	0.0103692	1.98425	4	86	3	3385	DNTTIP1,HDAC1,HDAC2
CORUM	ASH2L-KDM6B-KDM6B-WDR5 complex	CORUM:7367	0.0103692	1.98425	4	86	3	3385	ASH2L,RBBP5,WDR5
CORUM	Multisubunit ACTR coactivator complex	CORUM:4	0.0103692	1.98425	4	86	3	3385	CREBBP,EP300,NCOA3
CORUM	NIF1-ASH2L-RBBP5-WDR5 complex	CORUM:6845	0.0103692	1.98425	4	86	3	3385	ASH2L,RBBP5,WDR5
CORUM	NCOR-SIN3-RPD3 complex	CORUM:745	0.0103692	1.98425	4	86	3	3385	HDAC2,NCOR2,SIN3A
CORUM	MiDAC complex	CORUM:6373	0.0103692	1.98425	4	86	3	3385	DNTTIP1,HDAC1,HDAC2
CORUM	MLL1 core complex	CORUM:6457	0.0103692	1.98425	4	86	3	3385	ASH2L,RBBP5,WDR5
CORUM	HERP1/HEY2-NCOR-SIN3A complex	CORUM:3263	0.0103692	1.98425	4	86	3	3385	HDAC1,NCOR2,SIN3A
CORUM	DMAP1-associated complex	CORUM:799	0.0121031	1.9171	10	86	4	3385	ACTL6A,DMAP1,EP400,TRRAP
CORUM	Kaiso-NCOR complex	CORUM:2183	0.0121031	1.9171	10	86	4	3385	HDAC3,NCOR1,TBL1XR1,TRIM33
CORUM	MOF complex	CORUM:1401	0.0121031	1.9171	10	86	4	3385	KMT2D,RBBP5,TAF6,WDR5
CORUM	Set1A complex	CORUM:6469	0.0121031	1.9171	10	86	4	3385	ASH2L,DPY30,RBBP5,WDR5
CORUM	RNA polymerase II complex, chromatin structure modifying	CORUM:3066	0.0186515	1.72929	11	86	4	3385	CREBBP,MED21,SMARCA2,SMARCB1
CORUM	NCOR-HDAC3 complex	CORUM:741	0.0254464	1.59437	5	86	3	3385	HDAC3,NCOR1,TBL1XR1
CORUM	HES1 promoter corepressor complex	CORUM:2638	0.0254464	1.59437	5	86	3	3385	CREBBP,EP300,RBPJ
CORUM	Mi2/NuRD-BCL6-MTA3 complex	CORUM:585	0.0254464	1.59437	5	86	3	3385	CHD4,HDAC1,MBD3
CORUM	TIP60 histone acetylase complex	CORUM:525	0.0254464	1.59437	5	86	3	3385	ACTL6A,KAT5,TRRAP
CORUM	SMRT complex	CORUM:58	0.0254464	1.59437	5	86	3	3385	HDAC3,NCOR2,TBL1XR1
CORUM	PID complex	CORUM:1495	0.0254464	1.59437	5	86	3	3385	CHD4,HDAC1,MBD3
CORUM	RNA polymerase II complex (RPB1, RAP74, CDK8, CYCC, SRB7, BAF190, BAF47), chromatin structure modifying	CORUM:3060	0.0254464	1.59437	5	86	3	3385	MED21,SMARCA2,SMARCB1
CORUM	mSin3A complex	CORUM:3048	0.0254464	1.59437	5	86	3	3385	HDAC1,HDAC2,SIN3A
CORUM	Set1B complex	CORUM:6470	0.0274367	1.56167	12	86	4	3385	ASH2L,DPY30,RBBP5,WDR5
CORUM	p400-associated complex	CORUM:1166	0.0499579	1.3014	6	86	3	3385	ACTL6A,EP400,TRRAP
CORUM	SRC-3 complex	CORUM:2727	0.0499579	1.3014	6	86	3	3385	CREBBP,NCOA2,NCOA3
CORUM	Set1B complex	CORUM:2730	0.0499579	1.3014	6	86	3	3385	ASH2L,RBBP5,WDR5
CORUM	Set1A complex	CORUM:2731	0.0499579	1.3014	6	86	3	3385	ASH2L,RBBP5,WDR5
CORUM	MTA1 complex	CORUM:886	0.0499579	1.3014	6	86	3	3385	HDAC1,HDAC2,MBD3
CORUM	NCOR complex	CORUM:15	0.0499579	1.3014	6	86	3	3385	HDAC3,NCOR1,TBL1XR1
