## Supplementary Table 5 for "Antagonism and selective modulation of the human glucocorticoid receptor both reduce recruitment of p300/CBP and the Mediator complex"

### Sheet: Sheet1
source	term_name	term_id	adjusted_p_value	negative_log10_of_adjusted_p_value	term_size	query_size	intersection_size	effective_domain_size	intersections
CORUM	BRM-associated complex	CORUM:808	2.42294e-13	12.6157	10	64	9	3385	SMARCD2,SMARCD1,ARID1A,SMARCC1,SMARCE1,SMARCA2,SMARCC2,SMARCB1,ACTL6A
CORUM	PBAF complex (Polybromo- and BAF containing complex)	CORUM:554	2.42294e-13	12.6157	10	64	9	3385	SMARCD2,SMARCD1,SMARCC1,SMARCE1,SMARCC2,SMARCB1,ACTL6A,PBRM1,ARID2
CORUM	BRM-SIN3A complex	CORUM:714	1.11801e-12	11.9516	15	64	10	3385	SMARCD2,SMARCD1,ARID1A,SMARCC1,SMARCE1,SMARCA2,SMARCC2,SMARCB1,ACTL6A,SMARCD3
CORUM	BAF complex	CORUM:1251	1.48286e-12	11.8289	8	64	8	3385	SMARCD1,ARID1A,SMARCC1,SMARCE1,SMARCA2,SMARCC2,SMARCB1,ACTL6A
CORUM	BAF complex	CORUM:564	1.48286e-12	11.8289	8	64	8	3385	SMARCD1,ARID1A,SMARCC1,SMARCE1,SMARCA2,SMARCC2,SMARCB1,ACTL6A
CORUM	BRM-SIN3A-HDAC complex	CORUM:806	5.17528e-12	11.2861	12	64	9	3385	SMARCD2,SMARCD1,ARID1A,SMARCC1,SMARCE1,SMARCA2,SMARCC2,SMARCB1,ACTL6A
CORUM	Mediator complex	CORUM:230	1.08165e-11	10.9659	31	64	12	3385	MED15,MED8,MED12,MED17,MED24,MED11,MED14,MED23,MED27,MED1,MED13,MED13L
CORUM	BAF complex	CORUM:555	1.31491e-11	10.8811	9	64	8	3385	SMARCD2,SMARCD1,ARID1A,SMARCC1,SMARCE1,SMARCC2,SMARCB1,ACTL6A
CORUM	PBAF complex (Polybromo- and BAF containing complex)	CORUM:556	1.31491e-11	10.8811	9	64	8	3385	SMARCD1,SMARCC1,SMARCE1,SMARCC2,SMARCB1,ACTL6A,PBRM1,ARID2
CORUM	Brm-associated complex	CORUM:711	1.31491e-11	10.8811	9	64	8	3385	SMARCD1,ARID1A,SMARCC1,SMARCE1,SMARCA2,SMARCC2,SMARCB1,ACTL6A
CORUM	BAF complex	CORUM:1237	1.31491e-11	10.8811	9	64	8	3385	SMARCD1,ARID1A,SMARCC1,SMARCE1,SMARCA2,SMARCC2,SMARCB1,ACTL6A
CORUM	PBAF complex (Polybromo- and BAF containing complex)	CORUM:565	1.31491e-11	10.8811	9	64	8	3385	SMARCD1,SMARCC1,SMARCE1,SMARCC2,SMARCB1,ACTL6A,PBRM1,ARID2
CORUM	PBAF complex (Polybromo- and BAF containing complex)	CORUM:1238	1.31491e-11	10.8811	9	64	8	3385	SMARCD1,SMARCC1,SMARCE1,SMARCC2,SMARCB1,ACTL6A,PBRM1,ARID2
CORUM	BAF complex	CORUM:189	1.6573e-11	10.7806	13	64	9	3385	SMARCD1,ARID1B,ARID1A,SMARCC1,SMARCE1,SMARCA2,SMARCC2,SMARCB1,ACTL6A
CORUM	BRG1-SIN3A complex	CORUM:713	4.57236e-11	10.3399	14	64	9	3385	SMARCD2,SMARCD1,ARID1A,SMARCC1,SMARCE1,SMARCC2,SMARCB1,ACTL6A,SMARCD3
CORUM	EBAFa complex	CORUM:1252	6.47761e-11	10.1886	10	64	8	3385	SMARCD2,SMARCD1,ARID1A,SMARCC1,SMARCE1,SMARCC2,SMARCB1,ACTL6A
CORUM	EBAFb complex	CORUM:1239	6.47761e-11	10.1886	10	64	8	3385	SMARCD2,SMARCD1,ARID1B,SMARCC1,SMARCE1,SMARCC2,SMARCB1,ACTL6A
CORUM	SWI-SNF chromatin remodeling-related-BRCA1 complex	CORUM:238	6.47761e-11	10.1886	10	64	8	3385	SMARCD2,ARID1A,SMARCC1,SMARCE1,SMARCA2,SMARCC2,SMARCB1,ACTL6A
CORUM	PBAF complex (Polybromo- and BAF containing complex)	CORUM:149	6.47761e-11	10.1886	10	64	8	3385	SMARCD1,SMARCC1,SMARCE1,SMARCC2,SMARCB1,ACTL6A,PBRM1,ARID2
CORUM	Mediator complex	CORUM:5450	6.62418e-11	10.1789	27	64	11	3385	MED15,MED8,MED17,MED24,MED11,MED14,MED23,MED27,MED1,MED13,MED13L
CORUM	ARC complex	CORUM:232	1.12632e-10	9.94834	15	64	9	3385	MED15,MED8,MED12,MED17,MED24,MED14,MED23,MED1,MED13
CORUM	TFTC-type histone acetyl transferase complex	CORUM:441	2.34011e-10	9.63076	11	64	8	3385	MED12,MED17,MED24,MED14,MED23,MED1,MED13,TRRAP
CORUM	UTX-MLL2/3 complex	CORUM:3075	6.91682e-10	9.16009	12	64	8	3385	KMT2C,KMT2D,KDM6A,NCOA6,PAXIP1,RBBP5,ZNF281,ASH2L
CORUM	WINAC complex	CORUM:1230	1.77186e-09	8.75157	13	64	8	3385	SMARCD1,ARID1A,SMARCC1,SMARCE1,SMARCA2,SMARCC2,SMARCB1,ACTL6A
CORUM	ARC-L complex	CORUM:287	1.77186e-09	8.75157	13	64	8	3385	MED15,MED12,MED17,MED24,MED14,MED23,MED1,MED13
CORUM	LARC complex (LCR-associated remodeling complex)	CORUM:778	1.95949e-09	8.70786	19	64	9	3385	SMARCD2,ARID1A,SMARCC1,DPF2,SMARCE1,SMARCC2,SMARCB1,ACTL6A,GATAD2B
CORUM	BRG1-associated complex	CORUM:807	3.07092e-09	8.51273	9	64	7	3385	SMARCD1,ARID1A,SMARCC1,SMARCE1,SMARCC2,SMARCB1,ACTL6A
CORUM	MLL3 complex	CORUM:6461	3.07092e-09	8.51273	9	64	7	3385	KMT2C,KDM6A,NCOA6,PAXIP1,RBBP5,ASH2L,DPY30
CORUM	MLL4 complex	CORUM:6467	3.07092e-09	8.51273	9	64	7	3385	KMT2D,KDM6A,NCOA6,PAXIP1,RBBP5,ASH2L,DPY30
CORUM	Brg1-associated complex I	CORUM:710	3.07092e-09	8.51273	9	64	7	3385	SMARCD1,ARID1A,SMARCC1,SMARCE1,SMARCC2,SMARCB1,ACTL6A
CORUM	BAF complex	CORUM:566	3.07092e-09	8.51273	9	64	7	3385	SMARCD1,ARID1A,SMARCC1,SMARCE1,SMARCC2,SMARCB1,ACTL6A
CORUM	ARC complex	CORUM:288	4.07337e-09	8.39005	14	64	8	3385	MED15,MED12,MED17,MED24,MED14,MED23,MED1,MED13
CORUM	PTIP-HMT complex	CORUM:5195	1.00853e-08	7.99631	10	64	7	3385	KMT2C,KDM6A,NCOA6,PAXIP1,RBBP5,ASH2L,DPY30
CORUM	BRD7-SWIâ€“SNF complex	CORUM:7372	2.73249e-08	7.56344	11	64	7	3385	SMARCD1,ARID1A,SMARCC1,SMARCE1,SMARCA2,SMARCC2,ACTL6A
CORUM	BRG1-SIN3A-HDAC containing SWI/SNF remodeling complex I	CORUM:803	2.73249e-08	7.56344	11	64	7	3385	SMARCD1,ARID1A,SMARCC1,SMARCE1,SMARCC2,SMARCB1,ACTL6A
CORUM	ESR1-TRAP/Mediator coactivator-complex	CORUM:7581	3.15373e-08	7.50118	17	64	8	3385	EP300,MED12,MED17,MED24,MED14,MED23,MED1,MED13
CORUM	ESR2-TRAP/Mediator coactivator complex	CORUM:7582	3.15373e-08	7.50118	17	64	8	3385	EP300,MED12,MED17,MED24,MED14,MED23,MED1,MED13
CORUM	ARC92-Mediator complex	CORUM:909	1.37924e-07	6.86036	13	64	7	3385	MED15,MED12,MED17,MED14,MED23,MED1,MED13
CORUM	DRIP complex	CORUM:549	1.37924e-07	6.86036	13	64	7	3385	MED12,MED17,MED24,MED14,MED23,MED1,MED13
CORUM	DRIP complex	CORUM:548	1.37924e-07	6.86036	13	64	7	3385	MED12,MED17,MED24,MED14,MED23,MED1,MED13
CORUM	SMCC complex	CORUM:547	1.37924e-07	6.86036	13	64	7	3385	MED12,MED17,MED24,MED14,MED27,MED1,MED13
CORUM	CRSP complex	CORUM:218	1.39165e-07	6.85647	8	64	6	3385	MED17,MED24,MED14,MED23,MED27,MED1
CORUM	RNA polymerase II complex, chromatin structure modifying	CORUM:3065	1.39165e-07	6.85647	8	64	6	3385	SMARCD1,SMARCC1,SMARCE1,SMARCC2,SMARCB1,ACTL6A
CORUM	CRSP complex	CORUM:217	1.39165e-07	6.85647	8	64	6	3385	MED17,MED24,MED14,MED23,MED27,MED1
CORUM	BRD4 complex	CORUM:2600	1.39165e-07	6.85647	8	64	6	3385	MED12,MED17,MED24,MED14,BRD4,MED1
CORUM	TRAP complex	CORUM:535	2.71775e-07	6.56579	14	64	7	3385	MED12,MED17,MED24,MED14,MED27,MED1,MED13
CORUM	SMCC complex	CORUM:301	8.7936e-07	6.05583	16	64	7	3385	MED12,MED17,MED24,MED14,MED27,MED1,MED13
CORUM	NUMAC complex (nucleosomal methylation activator complex)	CORUM:86	1.01326e-06	5.99428	10	64	6	3385	SMARCD1,ARID1A,SMARCC1,SMARCE1,SMARCC2,SMARCB1
CORUM	CRSP complex	CORUM:284	2.19637e-06	5.65829	11	64	6	3385	MED15,MED17,MED24,MED14,MED23,MED1
CORUM	TRAP complex	CORUM:66	5.98141e-06	5.2232	7	64	5	3385	MED12,MED17,MED24,MED14,MED1
CORUM	Brg1-associated complex II	CORUM:3063	5.98141e-06	5.2232	7	64	5	3385	ARID1A,SMARCC1,SMARCC2,SMARCB1,ACTL6A
CORUM	ASCOM complex	CORUM:1400	5.98141e-06	5.2232	7	64	5	3385	KMT2C,KMT2D,NCOA6,RBBP5,ASH2L
CORUM	p300-CBP-p270-SWI/SNF complex	CORUM:570	5.98141e-06	5.2232	7	64	5	3385	EP300,ARID1A,SMARCC1,SMARCC2,SMARCB1
CORUM	Brg1-based SWI/SNF complex	CORUM:2852	1.65274e-05	4.7818	4	64	4	3385	SMARCC1,SMARCC2,SMARCB1,ACTL6A
CORUM	SIN3-ING1b complex II	CORUM:739	3.53521e-05	4.45158	16	64	6	3385	SMARCD1,ARID1A,SMARCC1,SMARCC2,SMARCB1,ACTL6A
CORUM	NuA4/Tip60 HAT complex	CORUM:2856	6.86916e-05	4.1631	10	64	5	3385	KAT5,EP400,TRRAP,DMAP1,ACTL6A
CORUM	NCOR1 complex	CORUM:1413	6.86916e-05	4.1631	10	64	5	3385	SMARCC1,NCOR1,SMARCC2,SMARCB1,HDAC3
CORUM	RSmad complex	CORUM:2829	6.86916e-05	4.1631	10	64	5	3385	NCOA3,TRIM33,ARID1B,SMARCC1,SMARCC2
CORUM	CRSP-Mediator 2 complex	CORUM:910	6.86916e-05	4.1631	10	64	5	3385	MED15,MED17,MED24,MED14,MED23
CORUM	PITX2-MLL4-ASH2L-RBBP5-PTIP complex	CORUM:6340	8.14638e-05	4.08904	5	64	4	3385	KMT2D,PAXIP1,RBBP5,ASH2L
CORUM	RNA polymerase II complex, chromatin structure modifying	CORUM:3064	0.000335745	3.47399	13	64	5	3385	SMARCD1,SMARCC1,SMARCA2,SMARCC2,SMARCB1
CORUM	NuA4/Tip60 HAT complex	CORUM:2857	0.000514684	3.28846	14	64	5	3385	KAT5,EP400,TRRAP,DMAP1,ACTL6A
CORUM	NuA4/Tip60-HAT complex	CORUM:528	0.000760813	3.11872	15	64	5	3385	KAT5,EP400,TRRAP,DMAP1,ACTL6A
CORUM	NuA4/Tip60-HAT complex A	CORUM:798	0.000760813	3.11872	15	64	5	3385	KAT5,EP400,TRRAP,DMAP1,ACTL6A
CORUM	HDAC3-H1.3-SMRT-N-Cor complex	CORUM:7480	0.000916323	3.03795	3	64	3	3385	NCOR1,HDAC3,NCOR2
CORUM	NuA4/Tip60-HAT complex	CORUM:529	0.00109057	2.96235	16	64	5	3385	KAT5,EP400,TRRAP,DMAP1,ACTL6A
CORUM	NuA4/Tip60-HAT complex B	CORUM:787	0.00109264	2.96152	8	64	4	3385	KAT5,TRRAP,DMAP1,ACTL6A
CORUM	DMAP1-associated complex	CORUM:799	0.00318565	2.4968	10	64	4	3385	EP400,TRRAP,DMAP1,ACTL6A
CORUM	TRAP-SMCC mediator complex	CORUM:867	0.00318565	2.4968	10	64	4	3385	MED8,MED17,MED11,MED1
CORUM	MLL2 complex	CORUM:6460	0.00318565	2.4968	10	64	4	3385	KMT2D,RBBP5,ASH2L,DPY30
CORUM	WRAD complex (WDR5, RBBP5, ASH2L, DPY30)	CORUM:6849	0.00361571	2.44181	4	64	3	3385	RBBP5,ASH2L,DPY30
CORUM	WDR5-ASH2L-RBBP5-MLL2 complex	CORUM:1399	0.00361571	2.44181	4	64	3	3385	KMT2D,RBBP5,ASH2L
CORUM	Emerin complex 32	CORUM:5614	0.00365104	2.43758	20	64	5	3385	SMARCC1,SMARCC2,SMARCB1,HDAC3,DPY30
CORUM	PC2 complex	CORUM:300	0.00729783	2.13681	12	64	4	3385	MED17,MED24,MED14,MED27
CORUM	MWRAD complex (MLL1, WDR5, RBBP5, ASH2L, DPY30)	CORUM:6851	0.00891708	2.04978	5	64	3	3385	RBBP5,ASH2L,DPY30
CORUM	TIP60 histone acetylase complex	CORUM:525	0.00891708	2.04978	5	64	3	3385	KAT5,TRRAP,ACTL6A
CORUM	p400-associated complex	CORUM:1166	0.0175932	1.75465	6	64	3	3385	EP400,TRRAP,ACTL6A
CORUM	ALL-1 supercomplex	CORUM:1257	0.0205922	1.6863	28	64	5	3385	SMARCC1,SMARCA2,SMARCC2,SMARCB1,RBBP5
CORUM	SMCC complex	CORUM:228	0.0303725	1.51752	7	64	3	3385	MED24,MED14,MED1
CORUM	RNA polymerase II complex, (CDK8 complex), chromatin structure modifying	CORUM:3067	0.0303725	1.51752	7	64	3	3385	SMARCC1,SMARCC2,SMARCB1
CORUM	NCOR2 complex	CORUM:1505	0.0303725	1.51752	7	64	3	3385	NCOR1,HDAC3,NCOR2
CORUM	Menin-associated histone methyltransferase complex	CORUM:1254	0.0303725	1.51752	7	64	3	3385	RBBP5,ASH2L,DPY30
CORUM	MLL1 complex	CORUM:6462	0.0479405	1.3193	8	64	3	3385	RBBP5,ASH2L,DPY30
CORUM	TRRAP-BAF53-HAT complex	CORUM:1175	0.0499987	1.30104	2	64	2	3385	TRRAP,ACTL6A
