## Supplementary Table 6 for "Antagonism and selective modulation of the human glucocorticoid receptor both reduce recruitment of p300/CBP and the Mediator complex"

### Sheet: Sheet1
source	term_name	term_id	adjusted_p_value	negative_log10_of_adjusted_p_value	term_size	query_size	intersection_size	effective_domain_size	intersections
CORUM	Mediator complex	CORUM:230	6.56451e-14	13.1828	31	76	14	3385	MED1,MED11,MED12,MED13L,MED14,MED15,MED17,MED23,MED24,MED27,MED30,MED4,MED6,MED8
CORUM	Mediator complex	CORUM:5450	2.79257e-13	12.554	27	76	13	3385	MED1,MED11,MED13L,MED14,MED15,MED17,MED23,MED24,MED27,MED30,MED4,MED6,MED8
CORUM	BRM-associated complex	CORUM:808	1.23182e-12	11.9095	10	76	9	3385	ACTL6A,ARID1A,SMARCA2,SMARCB1,SMARCC1,SMARCC2,SMARCD1,SMARCD2,SMARCE1
CORUM	PBAF complex (Polybromo- and BAF containing complex)	CORUM:554	1.23182e-12	11.9095	10	76	9	3385	ACTL6A,ARID2,PBRM1,SMARCB1,SMARCC1,SMARCC2,SMARCD1,SMARCD2,SMARCE1
CORUM	BAF complex	CORUM:1251	6.22866e-12	11.2056	8	76	8	3385	ACTL6A,ARID1A,SMARCA2,SMARCB1,SMARCC1,SMARCC2,SMARCD1,SMARCE1
CORUM	BAF complex	CORUM:564	6.22866e-12	11.2056	8	76	8	3385	ACTL6A,ARID1A,SMARCA2,SMARCB1,SMARCC1,SMARCC2,SMARCD1,SMARCE1
CORUM	BRM-SIN3A complex	CORUM:714	6.83345e-12	11.1654	15	76	10	3385	ACTL6A,ARID1A,SMARCA2,SMARCB1,SMARCC1,SMARCC2,SMARCD1,SMARCD2,SMARCD3,SMARCE1
CORUM	ARC complex	CORUM:232	6.83345e-12	11.1654	15	76	10	3385	MED1,MED12,MED14,MED15,MED17,MED23,MED24,MED4,MED6,MED8
CORUM	BRM-SIN3A-HDAC complex	CORUM:806	2.61404e-11	10.5827	12	76	9	3385	ACTL6A,ARID1A,SMARCA2,SMARCB1,SMARCC1,SMARCC2,SMARCD1,SMARCD2,SMARCE1
CORUM	PBAF complex (Polybromo- and BAF containing complex)	CORUM:1238	5.50546e-11	10.2592	9	76	8	3385	ACTL6A,ARID2,PBRM1,SMARCB1,SMARCC1,SMARCC2,SMARCD1,SMARCE1
CORUM	BAF complex	CORUM:1237	5.50546e-11	10.2592	9	76	8	3385	ACTL6A,ARID1A,SMARCA2,SMARCB1,SMARCC1,SMARCC2,SMARCD1,SMARCE1
CORUM	Brm-associated complex	CORUM:711	5.50546e-11	10.2592	9	76	8	3385	ACTL6A,ARID1A,SMARCA2,SMARCB1,SMARCC1,SMARCC2,SMARCD1,SMARCE1
CORUM	PBAF complex (Polybromo- and BAF containing complex)	CORUM:565	5.50546e-11	10.2592	9	76	8	3385	ACTL6A,ARID2,PBRM1,SMARCB1,SMARCC1,SMARCC2,SMARCD1,SMARCE1
CORUM	PBAF complex (Polybromo- and BAF containing complex)	CORUM:556	5.50546e-11	10.2592	9	76	8	3385	ACTL6A,ARID2,PBRM1,SMARCB1,SMARCC1,SMARCC2,SMARCD1,SMARCE1
CORUM	BAF complex	CORUM:555	5.50546e-11	10.2592	9	76	8	3385	ACTL6A,ARID1A,SMARCB1,SMARCC1,SMARCC2,SMARCD1,SMARCD2,SMARCE1
CORUM	BAF complex	CORUM:189	8.34384e-11	10.0786	13	76	9	3385	ACTL6A,ARID1A,ARID1B,SMARCA2,SMARCB1,SMARCC1,SMARCC2,SMARCD1,SMARCE1
CORUM	LARC complex (LCR-associated remodeling complex)	CORUM:778	1.95645e-10	9.70853	19	76	10	3385	ACTL6A,ARID1A,DPF2,GATAD2B,MBD2,SMARCB1,SMARCC1,SMARCC2,SMARCD2,SMARCE1
CORUM	BRG1-SIN3A complex	CORUM:713	2.29453e-10	9.63931	14	76	9	3385	ACTL6A,ARID1A,SMARCB1,SMARCC1,SMARCC2,SMARCD1,SMARCD2,SMARCD3,SMARCE1
CORUM	EBAFa complex	CORUM:1252	2.70346e-10	9.56808	10	76	8	3385	ACTL6A,ARID1A,SMARCB1,SMARCC1,SMARCC2,SMARCD1,SMARCD2,SMARCE1
CORUM	EBAFb complex	CORUM:1239	2.70346e-10	9.56808	10	76	8	3385	ACTL6A,ARID1B,SMARCB1,SMARCC1,SMARCC2,SMARCD1,SMARCD2,SMARCE1
CORUM	SWI-SNF chromatin remodeling-related-BRCA1 complex	CORUM:238	2.70346e-10	9.56808	10	76	8	3385	ACTL6A,ARID1A,SMARCA2,SMARCB1,SMARCC1,SMARCC2,SMARCD2,SMARCE1
CORUM	PBAF complex (Polybromo- and BAF containing complex)	CORUM:149	2.70346e-10	9.56808	10	76	8	3385	ACTL6A,ARID2,PBRM1,SMARCB1,SMARCC1,SMARCC2,SMARCD1,SMARCE1
CORUM	BRD7-SWIâ€“SNF complex	CORUM:7372	9.73524e-10	9.01165	11	76	8	3385	ACTL6A,ARID1A,BRD7,SMARCA2,SMARCC1,SMARCC2,SMARCD1,SMARCE1
CORUM	UTX-MLL2/3 complex	CORUM:3075	2.86829e-09	8.54238	12	76	8	3385	ASH2L,KDM6A,KMT2C,KMT2D,NCOA6,PAXIP1,RBBP5,ZNF281
CORUM	ARC-L complex	CORUM:287	7.32405e-09	8.13525	13	76	8	3385	MED1,MED12,MED14,MED15,MED17,MED23,MED24,MED6
CORUM	SMCC complex	CORUM:547	7.32405e-09	8.13525	13	76	8	3385	MED1,MED12,MED14,MED17,MED24,MED27,MED4,MED6
CORUM	WINAC complex	CORUM:1230	7.32405e-09	8.13525	13	76	8	3385	ACTL6A,ARID1A,SMARCA2,SMARCB1,SMARCC1,SMARCC2,SMARCD1,SMARCE1
CORUM	DRIP complex	CORUM:548	7.32405e-09	8.13525	13	76	8	3385	MED1,MED12,MED14,MED17,MED23,MED24,MED4,MED6
CORUM	DRIP complex	CORUM:549	7.32405e-09	8.13525	13	76	8	3385	MED1,MED12,MED14,MED17,MED23,MED24,MED4,MED6
CORUM	MLL4 complex	CORUM:6467	1.05887e-08	7.97516	9	76	7	3385	ASH2L,DPY30,KDM6A,KMT2D,NCOA6,PAXIP1,RBBP5
CORUM	MLL3 complex	CORUM:6461	1.05887e-08	7.97516	9	76	7	3385	ASH2L,DPY30,KDM6A,KMT2C,NCOA6,PAXIP1,RBBP5
CORUM	BAF complex	CORUM:566	1.05887e-08	7.97516	9	76	7	3385	ACTL6A,ARID1A,SMARCB1,SMARCC1,SMARCC2,SMARCD1,SMARCE1
CORUM	BRG1-associated complex	CORUM:807	1.05887e-08	7.97516	9	76	7	3385	ACTL6A,ARID1A,SMARCB1,SMARCC1,SMARCC2,SMARCD1,SMARCE1
CORUM	Brg1-associated complex I	CORUM:710	1.05887e-08	7.97516	9	76	7	3385	ACTL6A,ARID1A,SMARCB1,SMARCC1,SMARCC2,SMARCD1,SMARCE1
CORUM	ARC complex	CORUM:288	1.67835e-08	7.77512	14	76	8	3385	MED1,MED12,MED14,MED15,MED17,MED23,MED24,MED6
CORUM	TRAP complex	CORUM:535	1.67835e-08	7.77512	14	76	8	3385	MED1,MED12,MED14,MED17,MED24,MED27,MED4,MED6
CORUM	CRSP-Mediator 2 complex	CORUM:910	3.46649e-08	7.46011	10	76	7	3385	MED14,MED15,MED17,MED23,MED24,MED4,MED6
CORUM	PTIP-HMT complex	CORUM:5195	3.46649e-08	7.46011	10	76	7	3385	ASH2L,DPY30,KDM6A,KMT2C,NCOA6,PAXIP1,RBBP5
CORUM	BRG1-SIN3A-HDAC containing SWI/SNF remodeling complex I	CORUM:803	9.36249e-08	7.02861	11	76	7	3385	ACTL6A,ARID1A,SMARCB1,SMARCC1,SMARCC2,SMARCD1,SMARCE1
CORUM	TFTC-type histone acetyl transferase complex	CORUM:441	9.36249e-08	7.02861	11	76	7	3385	MED1,MED12,MED14,MED17,MED23,MED24,TRRAP
CORUM	CRSP complex	CORUM:284	9.36249e-08	7.02861	11	76	7	3385	MED1,MED14,MED15,MED17,MED23,MED24,MED6
CORUM	p300-CBP-p270-SWI/SNF complex	CORUM:570	1.01207e-07	6.99479	7	76	6	3385	ARID1A,CREBBP,EP300,SMARCB1,SMARCC1,SMARCC2
CORUM	ESR1-TRAP/Mediator coactivator-complex	CORUM:7581	1.28699e-07	6.89042	17	76	8	3385	EP300,MED1,MED12,MED14,MED17,MED23,MED24,MED6
CORUM	ESR2-TRAP/Mediator coactivator complex	CORUM:7582	1.28699e-07	6.89042	17	76	8	3385	EP300,MED1,MED12,MED14,MED17,MED23,MED24,MED6
CORUM	CRSP complex	CORUM:218	3.97642e-07	6.40051	8	76	6	3385	MED1,MED14,MED17,MED23,MED24,MED27
CORUM	BRD4 complex	CORUM:2600	3.97642e-07	6.40051	8	76	6	3385	BRD4,MED1,MED12,MED14,MED17,MED24
CORUM	RNA polymerase II complex, chromatin structure modifying	CORUM:3065	3.97642e-07	6.40051	8	76	6	3385	ACTL6A,SMARCB1,SMARCC1,SMARCC2,SMARCD1,SMARCE1
CORUM	CRSP complex	CORUM:217	3.97642e-07	6.40051	8	76	6	3385	MED1,MED14,MED17,MED23,MED24,MED27
CORUM	ARC92-Mediator complex	CORUM:909	4.69604e-07	6.32827	13	76	7	3385	MED1,MED12,MED14,MED15,MED17,MED23,MED6
CORUM	NUMAC complex (nucleosomal methylation activator complex)	CORUM:86	2.87738e-06	5.541	10	76	6	3385	ARID1A,SMARCB1,SMARCC1,SMARCC2,SMARCD1,SMARCE1
CORUM	RSmad complex	CORUM:2829	2.87738e-06	5.541	10	76	6	3385	ARID1B,CREBBP,NCOA3,SMARCC1,SMARCC2,TRIM33
CORUM	SMCC complex	CORUM:301	2.96585e-06	5.52785	16	76	7	3385	MED1,MED12,MED14,MED17,MED24,MED27,MED6
CORUM	ASCOM complex	CORUM:1400	1.42048e-05	4.84756	7	76	5	3385	ASH2L,KMT2C,KMT2D,NCOA6,RBBP5
CORUM	Brg1-associated complex II	CORUM:3063	1.42048e-05	4.84756	7	76	5	3385	ACTL6A,ARID1A,SMARCB1,SMARCC1,SMARCC2
CORUM	TRAP complex	CORUM:66	1.42048e-05	4.84756	7	76	5	3385	MED1,MED12,MED14,MED17,MED24
CORUM	Emerin complex 32	CORUM:5614	1.8699e-05	4.72818	20	76	7	3385	DPY30,HDAC3,MED4,SMARCB1,SMARCC1,SMARCC2,TBL1XR1
CORUM	Brg1-based SWI/SNF complex	CORUM:2852	3.29054e-05	4.48273	4	76	4	3385	ACTL6A,SMARCB1,SMARCC1,SMARCC2
CORUM	NuA4/Tip60 HAT complex	CORUM:2857	3.83028e-05	4.41677	14	76	6	3385	ACTL6A,DMAP1,EP400,KAT5,TRRAP,YEATS4
CORUM	NuA4/Tip60-HAT complex A	CORUM:798	6.27055e-05	4.20269	15	76	6	3385	ACTL6A,DMAP1,EP400,KAT5,TRRAP,YEATS4
CORUM	NuA4/Tip60-HAT complex	CORUM:528	6.27055e-05	4.20269	15	76	6	3385	ACTL6A,DMAP1,EP400,KAT5,TRRAP,YEATS4
CORUM	NuA4/Tip60-HAT complex	CORUM:529	9.85493e-05	4.00635	16	76	6	3385	ACTL6A,DMAP1,EP400,KAT5,TRRAP,YEATS4
CORUM	SIN3-ING1b complex II	CORUM:739	9.85493e-05	4.00635	16	76	6	3385	ACTL6A,ARID1A,SMARCB1,SMARCC1,SMARCC2,SMARCD1
CORUM	NCOR1 complex	CORUM:1413	0.000161669	3.79137	10	76	5	3385	HDAC3,NCOR1,SMARCB1,SMARCC1,SMARCC2
CORUM	TRAP-SMCC mediator complex	CORUM:867	0.000161669	3.79137	10	76	5	3385	MED1,MED11,MED17,MED4,MED8
CORUM	NuA4/Tip60 HAT complex	CORUM:2856	0.000161669	3.79137	10	76	5	3385	ACTL6A,DMAP1,EP400,KAT5,TRRAP
CORUM	PITX2-MLL4-ASH2L-RBBP5-PTIP complex	CORUM:6340	0.000161724	3.79123	5	76	4	3385	ASH2L,KMT2D,PAXIP1,RBBP5
CORUM	PC2 complex	CORUM:300	0.000490494	3.30937	12	76	5	3385	MED14,MED17,MED24,MED27,MED6
CORUM	RNA polymerase II complex, chromatin structure modifying	CORUM:3064	0.000783127	3.10617	13	76	5	3385	SMARCA2,SMARCB1,SMARCC1,SMARCC2,SMARCD1
CORUM	SMCC complex	CORUM:228	0.00109385	2.96104	7	76	4	3385	MED1,MED14,MED24,MED6
CORUM	HDAC3-H1.3-SMRT-N-Cor complex	CORUM:7480	0.00152446	2.81688	3	76	3	3385	HDAC3,NCOR1,NCOR2
CORUM	p300-CBP-p270 complex	CORUM:571	0.00152446	2.81688	3	76	3	3385	ARID1A,CREBBP,EP300
CORUM	Mediator complex 2	CORUM:900	0.00152446	2.81688	3	76	3	3385	MED14,MED23,MED6
CORUM	NuA4/Tip60-HAT complex B	CORUM:787	0.00215048	2.66746	8	76	4	3385	ACTL6A,DMAP1,KAT5,TRRAP
CORUM	Mediator complex 1	CORUM:898	0.00599914	2.22191	4	76	3	3385	MED14,MED23,MED6
CORUM	WDR5-ASH2L-RBBP5-MLL2 complex	CORUM:1399	0.00599914	2.22191	4	76	3	3385	ASH2L,KMT2D,RBBP5
CORUM	WRAD complex (WDR5, RBBP5, ASH2L, DPY30)	CORUM:6849	0.00599914	2.22191	4	76	3	3385	ASH2L,DPY30,RBBP5
CORUM	Multisubunit ACTR coactivator complex	CORUM:4	0.00599914	2.22191	4	76	3	3385	CREBBP,EP300,NCOA3
CORUM	Kaiso-NCOR complex	CORUM:2183	0.00623397	2.20524	10	76	4	3385	HDAC3,NCOR1,TBL1XR1,TRIM33
CORUM	DMAP1-associated complex	CORUM:799	0.00623397	2.20524	10	76	4	3385	ACTL6A,DMAP1,EP400,TRRAP
CORUM	MLL2 complex	CORUM:6460	0.00623397	2.20524	10	76	4	3385	ASH2L,DPY30,KMT2D,RBBP5
CORUM	NCOR-HDAC3 complex	CORUM:741	0.0147553	1.83105	5	76	3	3385	HDAC3,NCOR1,TBL1XR1
CORUM	HES1 promoter corepressor complex	CORUM:2638	0.0147553	1.83105	5	76	3	3385	CREBBP,EP300,RBPJ
CORUM	TIP60 histone acetylase complex	CORUM:525	0.0147553	1.83105	5	76	3	3385	ACTL6A,KAT5,TRRAP
CORUM	MWRAD complex (MLL1, WDR5, RBBP5, ASH2L, DPY30)	CORUM:6851	0.0147553	1.83105	5	76	3	3385	ASH2L,DPY30,RBBP5
CORUM	SMRT complex	CORUM:58	0.0147553	1.83105	5	76	3	3385	HDAC3,NCOR2,TBL1XR1
CORUM	SRC-3 complex	CORUM:2727	0.0290336	1.5371	6	76	3	3385	CREBBP,NCOA2,NCOA3
CORUM	p400-associated complex	CORUM:1166	0.0290336	1.5371	6	76	3	3385	ACTL6A,EP400,TRRAP
CORUM	NCOR complex	CORUM:15	0.0290336	1.5371	6	76	3	3385	HDAC3,NCOR1,TBL1XR1
CORUM	NAT complex	CORUM:229	0.0290336	1.5371	6	76	3	3385	MED14,MED23,MED6
CORUM	ALL-1 supercomplex	CORUM:1257	0.0459359	1.33785	28	76	5	3385	RBBP5,SMARCA2,SMARCB1,SMARCC1,SMARCC2
CORUM	BRD7-CBP-SWIâ€“SNF complex	CORUM:7376	0.0499885	1.30113	7	76	3	3385	BRD7,SMARCA2,SMARCE1
CORUM	RNA polymerase II complex, (CDK8 complex), chromatin structure modifying	CORUM:3067	0.0499885	1.30113	7	76	3	3385	SMARCB1,SMARCC1,SMARCC2
CORUM	NCOR2 complex	CORUM:1505	0.0499885	1.30113	7	76	3	3385	HDAC3,NCOR1,NCOR2
CORUM	Menin-associated histone methyltransferase complex	CORUM:1254	0.0499885	1.30113	7	76	3	3385	ASH2L,DPY30,RBBP5
